# Impacts of landscape-scale windthrow and subsequent, variable reforestation on bird communities in Central Europe

**DOI:** 10.1101/2020.06.18.159400

**Authors:** Johannes Kamp, Johanna Trappe, Luca Dübbers, Stephanie Funke

**Affiliations:** Institute of Landscape Ecology, University of Muenster, Heisenbergstr. 2, 48149 Muenster, Germany; Dachverband Deutscher Avifaunisten (DDA), An den Speichern 2, 48157 Muenster, Germany

**Keywords:** Extreme event, blowdown, vegetation succession, Norway spruce, farmland bird, long-distance migrant

## Abstract

With climate change, the area affected by and the intensity of forest disturbances such as windthrow, insect outbreaks and fire will be increasing. Post-disturbance forest management will be varied, and it is difficult to predict how much natural succession will be allowed in comparison to reforestation. Both, disturbance and reforestation will affect forest biodiversity globally, but potential shifts in species distribution, abundance and community composition are poorly understood.

We studied the response of breeding bird communities to windthrow and different reforestation strategies in one of Central Europe’s largest contiguous windthrow areas created by storm Kyrill in 2007. A decade after the disturbance, we compared bird species diversity, population densities and community composition on plots in replanted beech, replanted conifers and secondary succession (all salvage-logged after the storm), with undisturbed old Norway spruce *Picea abies* as a control, in the setting of a natural experiment.

Of the stands blown down, 95% were Norway Spruce. Reforestation strategies varied, with Spruce and non-native conifers planted on twice the area that was replanted with European Beech *Fagus sylvestris*. Large areas were still dominated by successional tree species a decade after the storm, especially birch, mirroring recommendations of sub-national forestry agencies to include secondary succession in future forest development. Birds responded strongly to windthrow, with a pronounced community turnover. Species associated with high conifer stands reached significantly lower densities on sample plots in disturbed areas. Replanted areas were characterized by mostly ubiquitous bird species. Areas dominated by secondary succession, especially birch *Betula spp*., were characterized by high densities of long-distance migrants (often species of conservation concern) and shrubland species, among them several indicator species.

Our results suggest that an increase of forest disturbance across Central Europe will lead to a pronounced reorganisation of biodiversity. Strategies that allow more secondary succession, and avoid replanting allochthonous tree species are likely to benefit populations of depleted bird species, even at salvage-logged and cleared disturbance sites.
