## Supplementary material for "Impacts of landscape-scale windthrow and subsequent, variable reforestation on bird communities in Central Europe": TableS2_trait_data

### Sheet: Tabelle7
species_short	species.latin	species.en	migratory behaviour	nest type	diet	feeding site
Acc_nis	Accipiter nisus	Eurasian Sparrowhawk	resident	closed	carnivor	air
Aeg_cau	Aegithalos caudatus	Long-tailed Tit	resident	closed	invertebrates	vegetation
Ala_arv	Alauda arvensis	Eurasian Skylark	short-distance migrant	open	invertebrates	ground
Ant_tri	Anthus trivialis	Tree Pipit	long-distance migrant	open	invertebrates	ground
But_but	Buteo buteo	Eurasian Buzzard	short-distance migrant	open	vertebrates	ground
Car_car	Carduelis carduelis	European Goldfinch	short-distance migrant	open	fruit & seeds	vegetation
Cer_bra	Certhia brachydactyla	Short-toed Treecreeper	resident	niche	invertebrates	trunk
Cer_fam	Certhia familiaris	Eurasian Treecreeper	resident	niche	invertebrates	trunk
Chl_chl	Chloris chloris	European Greenfinch	resident	open	fruit & seeds	ground
Coc_coc	Coccothraustes coccothraustes	Hawfinch	short-distance migrant	open	fruit & seeds	vegetation
Col_oen	Columba oenas	Stock Dove	short-distance migrant	cavity	fruit & seeds	ground
Col_pal	Columba palumbus	Common Woodpigeon	short-distance migrant	open	fruit & seeds	ground
Cor_cora	Corvus corax	Common Raven	resident	open	omnivor	ground
Cor_coro	Corvus corone	Carrion Crow	resident	open	omnivor	ground
Cya_cae	Cyanistes caeruleus	Eurasian Blue Tit	resident	cavity	invertebrates	vegetation
Den_maj	Dendrocopos major	Great Spotted Woodpecker	resident	cavity	omnivor	trunk
Dry_mar	Dryocopus martius	Black Woodpecker	resident	cavity	invertebrates	trunk
Emb_cit	Emberiza citrinella	Yellowhammer	short-distance migrant	open	invertebrates	vegetation
Eri_rub	Erithacus rubecula	European Robin	short-distance migrant	open	invertebrates	indifferent
Fal_tin	Falco tinnunculus	Common Kestrel	short-distance migrant	niche	vertebrates	ground
Fri_coe	Fringilla coelebs	Common Chaffinch	short-distance migrant	open	invertebrates	indifferent
Gar_gla	Garrulus glandarius	Eurasian Jay	resident	open	omnivor	vegetation
Hir_rus	Hirundo rustica	Barn Swallow	long-distance migrant	closed	invertebrates	air
Lan_col	Lanius collurio	Red-backed Shrike	long-distance migrant	open	invertebrates	ground
Loc_nae	Locustella naevia	Common Grasshopper-warbler	long-distance migrant	open	invertebrates	vegetation
Lop_cri	Lophophanes cristatus	Crested Tit	resident	cavity	invertebrates	vegetation
Mil_mil	Milvus milvus	Red Kite	short-distance migrant	open	carnivor	ground
Par_ate	Parus ater	Coal Tit	resident	cavity	invertebrates	vegetation
Par_maj	Parus major	Great Tit	resident	cavity	invertebrates	vegetation
Pho_pho	Phoenicurus phoenicurus	Common Redstart	long-distance migrant	cavity	invertebrates	vegetation
Phy_col	Phylloscopus collybita	Common Chiffchaff	short-distance migrant	open	invertebrates	vegetation
Phy_sib	Phylloscopus sibilatrix	Wood Warbler	long-distance migrant	open	invertebrates	vegetation
Phy_tro	Phylloscopus trochilus	Willow Warbler	long-distance migrant	open	invertebrates	vegetation
Pic_can	Picus canus	Grey-faced Woodpecker	resident	cavity	invertebrates	ground
Pic_vir	Picus viridis	Eurasian Green Woodpecker	resident	cavity	invertebrates	ground
Poe_mon	Poecile montana	Willow Tit	resident	cavity	invertebrates	vegetation
Poe_pal	Poecile palustris	Marsh Tit	resident	cavity	invertebrates	vegetation
Pru_mod	Prunella modularis	Dunnock	short-distance migrant	open	invertebrates	ground
Pyr_pyr	Pyrrhula pyrrhula	Eurasian Bullfinch	resident	open	fruit & seeds	vegetation
Reg_ign	Regulus ignicapilla	Common Firecrest	short-distance migrant	open	invertebrates	vegetation
Reg_reg	Regulus regulus	Goldcrest	short-distance migrant	open	invertebrates	vegetation
Sit_eur	Sitta europaea	Eurasian Nuthatch	resident	cavity	invertebrates	trunk
Syl_atr	Sylvia atricapilla	Eurasian Blackcap	short-distance migrant	open	invertebrates	vegetation
Syl_bor	Sylvia borin	Garden Warbler	long-distance migrant	open	invertebrates	vegetation
Syl_com	Sylvia communis	Common Whitethroat	long-distance migrant	open	invertebrates	vegetation
Tro_tro	Troglodytes troglodytes	Winter Wren	short-distance migrant	closed	invertebrates	ground
Tur_mer	Turdus merula	Eurasian Blackbird	short-distance migrant	open	invertebrates	ground
Tur_phi	Turdus philomelos	Song Thrush	short-distance migrant	open	invertebrates	ground
Tur_pil	Turdus pilaris	Fieldfare	short-distance migrant	open	invertebrates	ground
Tur_vis	Turdus viscivorus	Mistle Thrush	short-distance migrant	open	invertebrates	ground
