## Supplementary material for "Impacts of landscape-scale windthrow and subsequent, variable reforestation on bird communities in Central Europe": TableS3_distance_sampling_results

### Sheet: Sheet1
habitat_class	species	n_plots	n_birds	density_birds_ha	density_SE	density_LCL	density_UCL
Beech afforestation	Tree Pipit	2	2	0.07	0.054	0.015	0.318
Beech afforestation	Short-toed Treecreeper	1	1	0.054	0.056	0.007	0.416
Beech afforestation	Common Woodpigeon	14	14	0.346	0.112	0.184	0.651
Beech afforestation	Carrion Crow	7	9	0.181	0.086	0.071	0.457
Beech afforestation	Eurasian Blue Tit	5	6	0.331	0.161	0.127	0.86
Beech afforestation	Yellowhammer	7	7	0.205	0.095	0.082	0.509
Beech afforestation	European Robin	27	55	3.229	0.516	2.361	4.415
Beech afforestation	Common Chaffinch	11	16	0.535	0.143	0.317	0.902
Beech afforestation	Coal Tit	2	2	0.093	0.07	0.022	0.401
Beech afforestation	Great Tit	14	14	0.485	0.153	0.262	0.899
Beech afforestation	Common Chiffchaff	30	42	1.091	0.216	0.74	1.61
Beech afforestation	Willow Warbler	16	40	2.296	0.421	1.603	3.288
Beech afforestation	Dunnock	12	13	0.899	0.269	0.5	1.617
Beech afforestation	Eurasian Bullfinch	5	5	0.358	0.178	0.135	0.948
Beech afforestation	Common Firecrest	0	0	0	0.006	0	0
Beech afforestation	Goldcrest	5	7	1.528	0.61	0.7	3.34
Beech afforestation	Eurasian Blackcap	22	43	2.899	0.519	2.042	4.117
Beech afforestation	Garden Warbler	4	5	0.652	0.325	0.245	1.733
Beech afforestation	Winter Wren	11	12	0.18	0.061	0.093	0.352
Beech afforestation	Eurasian Blackbird	14	19	0.337	0.1	0.189	0.601
Beech afforestation	Song Thrush	10	12	0.132	0.06	0.054	0.324
Old spruce forest	Tree Pipit	0	0	0	0	0	0
Old spruce forest	Short-toed Treecreeper	9	11	0.394	0.168	0.17	0.91
Old spruce forest	Common Woodpigeon	20	33	0.543	0.137	0.332	0.889
Old spruce forest	Carrion Crow	4	5	0.067	0.037	0.022	0.201
Old spruce forest	Eurasian Blue Tit	3	3	0.11	0.07	0.032	0.383
Old spruce forest	Yellowhammer	0	0	0	0.001	0	0
Old spruce forest	European Robin	25	38	1.487	0.273	1.038	2.13
Old spruce forest	Common Chaffinch	51	141	3.143	0.393	2.46	4.016
Old spruce forest	Coal Tit	15	19	0.592	0.192	0.313	1.119
Old spruce forest	Great Tit	13	14	0.323	0.102	0.175	0.599
Old spruce forest	Common Chiffchaff	21	22	0.381	0.094	0.235	0.618
Old spruce forest	Willow Warbler	4	5	0.191	0.087	0.078	0.468
Old spruce forest	Dunnock	8	9	0.415	0.146	0.208	0.827
Old spruce forest	Eurasian Bullfinch	4	6	0.286	0.132	0.116	0.709
Old spruce forest	Common Firecrest	24	41	7.697	1.792	4.876	12.148
Old spruce forest	Goldcrest	40	71	10.335	1.798	7.349	14.534
Old spruce forest	Eurasian Blackcap	20	27	1.214	0.26	0.798	1.846
Old spruce forest	Garden Warbler	0	0	0	0	0	0
Old spruce forest	Winter Wren	34	48	0.481	0.111	0.306	0.757
Old spruce forest	Eurasian Blackbird	17	20	0.236	0.069	0.134	0.418
Old spruce forest	Song Thrush	6	8	0.059	0.029	0.022	0.157
Conifer afforestation	Tree Pipit	5	5	0.161	0.088	0.055	0.471
Conifer afforestation	Short-toed Treecreeper	1	1	0.05	0.052	0.006	0.384
Conifer afforestation	Common Woodpigeon	7	9	0.205	0.078	0.098	0.432
Conifer afforestation	Carrion Crow	2	3	0.056	0.037	0.015	0.206
Conifer afforestation	Eurasian Blue Tit	6	6	0.305	0.149	0.117	0.794
Conifer afforestation	Yellowhammer	9	10	0.27	0.112	0.12	0.61
Conifer afforestation	European Robin	26	41	2.222	0.396	1.567	3.15
Conifer afforestation	Common Chaffinch	23	28	0.865	0.182	0.573	1.306
Conifer afforestation	Coal Tit	4	4	0.173	0.095	0.059	0.508
Conifer afforestation	Great Tit	9	10	0.32	0.114	0.159	0.644
Conifer afforestation	Common Chiffchaff	27	35	0.839	0.176	0.556	1.267
Conifer afforestation	Willow Warbler	26	51	2.702	0.454	1.944	3.755
Conifer afforestation	Dunnock	24	48	3.065	0.561	2.14	4.388
Conifer afforestation	Eurasian Bullfinch	7	9	0.595	0.237	0.273	1.297
Conifer afforestation	Common Firecrest	1	2	0.518	0.378	0.124	2.163
Conifer afforestation	Goldcrest	4	4	0.806	0.416	0.293	2.216
Conifer afforestation	Eurasian Blackcap	19	29	1.805	0.375	1.201	2.713
Conifer afforestation	Garden Warbler	6	7	0.842	0.369	0.357	1.988
Conifer afforestation	Winter Wren	15	21	0.291	0.083	0.167	0.508
Conifer afforestation	Eurasian Blackbird	23	29	0.474	0.125	0.283	0.794
Conifer afforestation	Song Thrush	8	8	0.081	0.041	0.031	0.217
Secondary succession	Tree Pipit	8	11	0.271	0.118	0.115	0.637
Secondary succession	Short-toed Treecreeper	2	2	0.076	0.058	0.017	0.342
Secondary succession	Common Woodpigeon	13	14	0.244	0.079	0.13	0.46
Secondary succession	Carrion Crow	5	6	0.085	0.045	0.03	0.24
Secondary succession	Eurasian Blue Tit	5	5	0.194	0.101	0.07	0.54
Secondary succession	Yellowhammer	10	11	0.227	0.092	0.103	0.502
Secondary succession	European Robin	33	52	2.155	0.351	1.566	2.966
Secondary succession	Common Chaffinch	22	31	0.732	0.148	0.493	1.087
Secondary succession	Coal Tit	4	4	0.132	0.073	0.045	0.388
Secondary succession	Great Tit	21	28	0.685	0.172	0.418	1.121
Secondary succession	Common Chiffchaff	33	42	0.77	0.153	0.522	1.136
Secondary succession	Willow Warbler	27	65	2.633	0.408	1.944	3.567
Secondary succession	Dunnock	23	33	1.611	0.334	1.073	2.419
Secondary succession	Eurasian Bullfinch	5	7	0.354	0.154	0.151	0.831
Secondary succession	Common Firecrest	2	2	0.397	0.289	0.095	1.655
Secondary succession	Goldcrest	0	0	0	0	0	0
Secondary succession	Eurasian Blackcap	31	53	2.523	0.419	1.822	3.493
Secondary succession	Garden Warbler	10	14	1.288	0.447	0.652	2.543
Secondary succession	Winter Wren	21	23	0.244	0.067	0.142	0.419
Secondary succession	Eurasian Blackbird	16	17	0.213	0.065	0.117	0.387
Secondary succession	Song Thrush	7	7	0.055	0.028	0.02	0.15
