## Supplementary material for "Impacts of landscape-scale windthrow and subsequent, variable reforestation on bird communities in Central Europe": TableS4_GLM_results

### Sheet: Sheet1
Results of generalized linear models and contrasts between old spruce forests (OldSpruce), beech reforestation (ReBeech), conifer reforestation (ReConifer) and secondary succession for species richness, species abundance and relative guild abundance. All models were fitted with Poisson error distribution and estimates log-transformed, except nest type open (normal distribution, estimates not log-…
Variable	Guild	Comparison	Estimate	SE	p-value
Migration strategy	Short-distance migrant	ReBeech - OldSpruce	-0.162	0.1	0.365
		ReBeech - ReConifer	-0.1	0.11	0.799
		ReBeech - Succession	0.081	0.107	0.874
		OldSpruce - ReConifer	0.062	0.097	0.918
		OldSpruce - Succession	0.244	0.094	0.046
		ReConifer - Succession	0.181	0.104	0.304
	Long-distance migrant	ReBeech - OldSpruce	1.91	0.391	<0.001
		ReBeech - ReConifer	-0.072	0.231	0.99
		ReBeech - Succession	-0.405	0.204	0.193
		OldSpruce - ReConifer	-1.981	0.388	<0.001
		OldSpruce - Succession	-2.315	0.373	<0.001
		ReConifer - Succession	-0.334	0.199	0.335
	Resident	ReBeech - OldSpruce	-0.062	0.186	0.987
		ReBeech - ReConifer	0.526	0.239	0.122
		ReBeech - Succession	0.13	0.199	0.913
		OldSpruce - ReConifer	0.588	0.221	0.04
		OldSpruce - Succession	0.192	0.178	0.7
		ReConifer - Succession	-0.396	0.232	0.321
Nest type	Open-cup	ReBeech - OldSpruce	1.556	0.61	0.053
		ReBeech - ReConifer	-0.718	0.655	0.692
		ReBeech - Succession	-0.157	0.617	0.994
		OldSpruce - ReConifer	-2.274	0.596	0.001
		OldSpruce - Succession	-1.712	0.553	0.011
		ReConifer - Succession	0.561	0.603	0.788
	Closed	ReBeech - OldSpruce	-0.799	0.38	0.153
		ReBeech - ReConifer	-0.628	0.412	0.424
		ReBeech - Succession	-0.405	0.408	0.753
		OldSpruce - ReConifer	0.171	0.304	0.943
		OldSpruce - Succession	0.393	0.298	0.551
		ReConifer - Succession	0.222	0.338	0.913
	Niche	ReBeech - OldSpruce	-1.54	0.756	0.174
		ReBeech - ReConifer	0.701	1.225	0.94
		ReBeech - Succession	0.288	1	0.992
		OldSpruce - ReConifer	2.242	1.035	0.133
		OldSpruce - Succession	1.828	0.756	0.074
		ReConifer - Succession	-0.414	1.225	0.987
	Cavity	ReBeech - OldSpruce	-0.011	0.239	1
		ReBeech - ReConifer	0.603	0.311	0.213
		ReBeech - Succession	0.129	0.253	0.957
		OldSpruce - ReConifer	0.614	0.292	0.152
		OldSpruce - Succession	0.14	0.228	0.928
		ReConifer - Succession	-0.474	0.303	0.399
Diet	Invertebrates	ReBeech - OldSpruce	-0.019	0.089	0.997
		ReBeech - ReConifer	-0.061	0.096	0.92
		ReBeech - Succession	-0.052	0.091	0.942
		OldSpruce - ReConifer	-0.042	0.087	0.963
		OldSpruce - Succession	-0.032	0.081	0.978
		ReConifer - Succession	0.01	0.089	1
	Fruit & seeds	ReBeech - OldSpruce	-0.189	0.311	0.93
		ReBeech - ReConifer	0.142	0.366	0.98
		ReBeech - Succession	0.116	0.339	0.986
		OldSpruce - ReConifer	0.331	0.325	0.739
		OldSpruce - Succession	0.305	0.295	0.73
		ReConifer - Succession	-0.026	0.352	1
	Omnivore	ReBeech - OldSpruce	0.56	0.393	0.485
		ReBeech - ReConifer	1.038	0.521	0.191
		ReBeech - Succession	0.981	0.463	0.147
		OldSpruce - ReConifer	0.478	0.532	0.806
		OldSpruce - Succession	0.421	0.476	0.812
		ReConifer - Succession	-0.057	0.586	1
	Vertebrates	ReBeech - OldSpruce	1.099	1.225	0.806
		ReBeech - ReConifer	NA		NA
		ReBeech - Succession	0.288	1	0.992
		OldSpruce - ReConifer	NA		NA
		OldSpruce - Succession	-0.811	1.225	0.911
		ReConifer - Succession	NA		NA
Feeding site	Vegetation	ReBeech - OldSpruce	0.17	0.12	0.492
		ReBeech - ReConifer	0.137	0.131	0.723
		ReBeech - Succession	-0.034	0.118	0.992
		OldSpruce - ReConifer	-0.032	0.125	0.994
		OldSpruce - Succession	-0.203	0.111	0.255
		ReConifer - Succession	-0.171	0.123	0.503
	Ground	ReBeech - OldSpruce	0.107	0.159	0.907
		ReBeech - ReConifer	-0.257	0.16	0.374
		ReBeech - Succession	0.011	0.16	1
		OldSpruce - ReConifer	-0.364	0.148	0.066
		OldSpruce - Succession	-0.096	0.147	0.915
		ReConifer - Succession	0.268	0.149	0.271
	Indifferent	ReBeech - OldSpruce	-0.333	0.185	0.275
		ReBeech - ReConifer	0.056	0.218	0.994
		ReBeech - Succession	0.06	0.204	0.991
		OldSpruce - ReConifer	0.389	0.188	0.165
		OldSpruce - Succession	0.393	0.172	0.102
		ReConifer - Succession	0.004	0.207	1
	Trunk	ReBeech - OldSpruce	-1.204	0.548	0.124
		ReBeech - ReConifer	0.701	0.866	0.85
		ReBeech - Succession	0.288	0.707	0.977
		OldSpruce - ReConifer	1.905	0.742	0.05
		OldSpruce - Succession	1.492	0.548	0.033
		ReConifer - Succession	-0.414	0.866	0.964
